# Extrusion fountains are hallmarks of chromosome organization emerging upon zygotic genome activation

**DOI:** 10.1101/2023.07.15.549120

**Authors:** Aleksandra Galitsyna, Sergey V. Ulianov, Mariia Bazarevich, Nikolai S. Bykov, Marina Veil, Meijiang Gao, Kristina Perevoschikova, Mikhail S. Gelfand, Sergey V. Razin, Leonid Mirny, Daria Onichtchouk

## Abstract

The initiation of gene expression during development, known as zygotic genome activation (ZGA), is accompanied by massive changes in chromosome organization. However, the earliest events of chromosome folding and their functional roles remain unclear. Using Hi-C on zebrafish embryos, we discovered that chromosome folding begins early in development with the formation of "fountains", a novel element of chromosome organization. Emerging preferentially at enhancers, fountains exhibit an initial accumulation of cohesin, which later redistributes to CTCF sites at TAD borders. Knockouts of pioneer transcription factors driving ZGA enhancers result in the specific loss of fountains, establishing a causal link between enhancer activation and fountain formation. Polymer simulations demonstrate that fountains may arise as sites of facilitated cohesin loading, requiring two-sided but desynchronized loop extrusion, potentially caused by cohesin collisions with obstacles or internal switching. Moreover, we detected similar fountain patterns at enhancers in mouse cells. Fountains disappear upon acute cohesin depletion, as well as during mitosis, and reappear with cohesin loading in early G1. Altogether, fountains represent the first known enhancer-specific elements of chromosome organization and constitute starting points for chromosome folding during development, likely through facilitated cohesin loading.
