## Supplemental Dataset 3 for "Extrusion fountains are hallmarks of chromosome organization emerging upon zygotic genome activation"

### Sheet: Robust boundaries
Genomic bin index (10 Kb)	chrom	start	end	Insulation Score	Boundary Strength
0	chr1	100000	110000	-1.25585	2.24333
1	chr1	410000	420000	-1.11267	1.89877
2	chr1	600000	610000	-0.849748	1.44991
6	chr1	1350000	1360000	-4.00179	4.85536
7	chr1	1630000	1640000	-1.99551	2.66961
8	chr1	2070000	2080000	-1.13832	1.71704
9	chr1	2260000	2270000	-1.22413	1.98035
19	chr1	3650000	3660000	-3.53505	4.30032
21	chr1	4040000	4050000	-1.09023	1.54858
22	chr1	4430000	4440000	-1.30058	2.00631
24	chr1	4700000	4710000	-1.40644	1.75125
28	chr1	5470000	5480000	-1.16572	1.80753
34	chr1	7670000	7680000	-0.968127	1.59845
38	chr1	8690000	8700000	-0.897718	1.43195
41	chr1	9280000	9290000	-1.03239	1.48089
43	chr1	10070000	10080000	-0.830135	1.31809
45	chr1	11770000	11780000	-0.873024	1.44208
54	chr1	15750000	15760000	-2.83849	2.33472
56	chr1	16450000	16460000	-1.08756	1.4772
65	chr1	19880000	19890000	-1.61102	2.68954
68	chr1	20610000	20620000	-1.07543	1.71857
69	chr1	20730000	20740000	-0.926921	1.39915
70	chr1	21300000	21310000	-1.45329	2.14302
71	chr1	21730000	21740000	-0.835337	1.58659
93	chr1	31510000	31520000	-1.76486	2.68522
100	chr1	33540000	33550000	-1.05069	1.31191
105	chr1	35690000	35700000	-1.5864	2.26259
108	chr1	38140000	38150000	-0.748561	1.38187
109	chr1	38170000	38180000	-0.852307	1.38444
116	chr1	42400000	42410000	-1.0864	1.55936
119	chr1	44160000	44170000	-1.22626	1.81109
120	chr1	45040000	45050000	-1.07736	1.65222
122	chr1	45300000	45310000	-1.41252	2.02683
123	chr1	45560000	45570000	-1.13677	1.55214
125	chr1	45750000	45760000	-1.09779	1.93307
126	chr1	45920000	45930000	-0.555856	1.30452
137	chr1	50860000	50870000	-0.936474	1.38706
138	chr1	51180000	51190000	-0.833581	1.37658
140	chr1	51720000	51730000	-1.15375	1.62045
141	chr1	51820000	51830000	-1.23826	1.8692
145	chr1	54420000	54430000	-0.588429	1.45285
146	chr1	55180000	55190000	-0.602617	1.54353
166	chr2	550000	560000	-1.89965	2.87122
168	chr2	810000	820000	-0.993802	1.69601
170	chr2	1120000	1130000	-1.06178	1.93109
171	chr2	1230000	1240000	-2.04095	2.95212
172	chr2	1330000	1340000	-1.1763	1.60826
179	chr2	3820000	3830000	-1.14059	1.73222
180	chr2	4020000	4030000	-1.22445	1.64901
184	chr2	5440000	5450000	-1.49934	2.00519
185	chr2	6030000	6040000	-1.37942	1.78342
187	chr2	6520000	6530000	-0.93926	1.45894
188	chr2	6970000	6980000	-0.916729	1.45757
193	chr2	9520000	9530000	-1.73738	3.18846
198	chr2	11500000	11510000	-0.974845	1.73897
211	chr2	17970000	17980000	-0.83905	1.53311
216	chr2	20320000	20330000	-0.847922	1.63005
220	chr2	22590000	22600000	-0.919264	1.91179
225	chr2	25310000	25320000	-1.08448	1.63274
238	chr2	31300000	31310000	-0.919775	1.44474
239	chr2	32010000	32020000	-1.73193	2.54331
240	chr2	32240000	32250000	-0.910627	1.41755
244	chr2	35730000	35740000	-1.4989	2.06935
245	chr2	35790000	35800000	-1.24256	1.80504
254	chr2	40130000	40140000	-1.07332	1.43074
259	chr2	41260000	41270000	-1.18523	1.66049
264	chr2	43190000	43200000	-1.24683	1.61379
268	chr2	43850000	43860000	-1.34579	1.79809
270	chr2	44500000	44510000	-1.29925	2.1578
283	chr2	48170000	48180000	-1.40435	2.63294
286	chr2	48750000	48760000	-1.13633	1.89016
287	chr2	48930000	48940000	-1.19822	2.11128
291	chr2	50690000	50700000	-1.45497	2.70574
294	chr2	52460000	52470000	-0.883412	1.60505
295	chr2	52840000	52850000	-1.09487	1.92854
296	chr2	53190000	53200000	-1.69856	2.69709
312	chr2	58040000	58050000	-0.662963	1.69758
314	chr2	58340000	58350000	-1.10532	1.83991
316	chr2	58730000	58740000	-3.1045	3.88956
317	chr2	58820000	58830000	-3.34154	4.52789
318	chr2	58850000	58860000	-2.36342	2.15382
327	chr3	1230000	1240000	-1.04163	2.52264
329	chr3	3500000	3510000	-0.491184	1.04993
332	chr3	5560000	5570000	-0.396561	0.899464
337	chr3	7820000	7830000	-0.263996	1.27739
347	chr3	13950000	13960000	-0.914289	1.24246
349	chr3	15130000	15140000	-0.602352	1.15964
351	chr3	17520000	17530000	-0.722581	0.898715
353	chr3	17860000	17870000	-0.666142	0.924093
354	chr3	18850000	18860000	-0.574193	0.868147
357	chr3	20390000	20400000	-0.690172	1.07631
362	chr3	24110000	24120000	-0.82666	1.2267
366	chr3	25500000	25510000	-0.99188	1.49162
367	chr3	25650000	25660000	-0.465656	0.853243
371	chr3	28630000	28640000	-0.597245	0.915864
376	chr3	33730000	33740000	-0.572805	0.994701
379	chr3	35120000	35130000	-0.887863	0.971257
380	chr3	35400000	35410000	-0.922372	1.50103
381	chr3	35800000	35810000	-0.540581	0.934301
390	chr3	41520000	41530000	-0.700561	1.00971
392	chr3	42900000	42910000	-1.22532	1.74598
393	chr3	43370000	43380000	-0.921133	1.41397
394	chr3	45770000	45780000	-0.705978	1.05943
398	chr3	48550000	48560000	-0.685655	0.890383
405	chr3	53100000	53110000	-0.686445	1.23057
408	chr3	54610000	54620000	-0.876113	1.75575
409	chr3	54730000	54740000	-0.511731	1.0921
412	chr3	55480000	55490000	-0.517484	0.981714
415	chr3	57460000	57470000	-0.616971	1.14264
418	chr3	57970000	57980000	-0.434323	0.918498
429	chr3	61100000	61110000	-0.628301	1.14592
431	chr3	61400000	61410000	-0.462222	0.906767
433	chr3	62390000	62400000	-0.242646	1.01893
435	chr4	60000	70000	-0.357086	1.4649
436	chr4	280000	290000	-2.24564	3.35272
438	chr4	720000	730000	-1.51684	2.16058
452	chr4	8400000	8410000	-1.08699	1.56046
453	chr4	8550000	8560000	-1.0999	1.98251
455	chr4	9010000	9020000	-0.821101	1.50713
456	chr4	9350000	9360000	-0.815467	1.47472
461	chr4	11310000	11320000	-0.871983	1.44707
463	chr4	11600000	11610000	-0.862404	1.44772
464	chr4	11800000	11810000	-1.52965	3.14034
469	chr4	15120000	15130000	-1.27946	1.91726
471	chr4	16310000	16320000	-1.43443	1.69072
473	chr4	17670000	17680000	-0.993303	1.70808
476	chr4	18590000	18600000	-1.0855	1.88718
477	chr4	18690000	18700000	-0.907007	1.49918
479	chr4	20300000	20310000	-0.762265	1.42763
480	chr4	20620000	20630000	-0.965083	1.74221
481	chr4	21650000	21660000	-1.75915	2.84558
496	chr4	29050000	29060000	-0.724266	1.48355
506	chr4	72120000	72130000	-0.774441	1.64754
521	chr4	74870000	74880000	-1.40176	2.20895
523	chr4	75300000	75310000	-2.63825	5.21982
525	chr4	75370000	75380000	-0.492694	1.51831
538	chr4	78000000	78010000	-0.468587	2.99794
560	chr5	5150000	5160000	-0.855851	1.34841
561	chr5	5250000	5260000	-0.842462	1.43703
576	chr5	9070000	9080000	-0.597864	1.55574
582	chr5	11220000	11230000	-0.746399	1.4576
590	chr5	13420000	13430000	-0.97828	1.3932
594	chr5	15300000	15310000	-1.50576	2.20141
595	chr5	15490000	15500000	-0.865421	1.53925
597	chr5	15960000	15970000	-0.982459	1.45236
599	chr5	17320000	17330000	-1.01232	1.4826
602	chr5	18860000	18870000	-0.784857	1.30521
604	chr5	19510000	19520000	-0.80267	1.30238
606	chr5	20380000	20390000	-1.10654	1.68991
607	chr5	21850000	21860000	-0.651643	1.28582
609	chr5	22570000	22580000	-0.693371	1.44191
611	chr5	23620000	23630000	-0.964273	1.43951
615	chr5	25670000	25680000	-0.880201	1.40329
625	chr5	29950000	29960000	-0.923263	1.42206
629	chr5	31250000	31260000	-0.963922	1.42369
630	chr5	31980000	31990000	-0.898972	1.34405
632	chr5	32500000	32510000	-1.07278	2.01461
633	chr5	32910000	32920000	-1.01863	1.69272
639	chr5	35300000	35310000	-1.07674	1.42594
641	chr5	36410000	36420000	-1.11031	1.74177
642	chr5	36920000	36930000	-0.923431	1.40124
644	chr5	38610000	38620000	-0.910647	1.53291
648	chr5	40830000	40840000	-0.916835	1.52266
653	chr5	43960000	43970000	-0.988106	1.39309
657	chr5	44840000	44850000	-1.0861	1.81418
660	chr5	45890000	45900000	-0.758264	1.36631
661	chr5	46320000	46330000	-0.745382	1.38437
665	chr5	47990000	48000000	-0.555863	1.3328
673	chr5	50740000	50750000	-0.828037	1.43149
678	chr5	52690000	52700000	-0.660891	1.37762
679	chr5	54730000	54740000	-0.897025	1.66152
680	chr5	55000000	55010000	-0.824984	1.58938
681	chr5	57540000	57550000	-1.18673	1.93545
699	chr5	63000000	63010000	-2.10265	2.91426
700	chr5	63070000	63080000	-0.937016	1.5561
706	chr5	65130000	65140000	-1.45037	2.43347
708	chr5	65840000	65850000	-1.05183	1.70292
709	chr5	66000000	66010000	-0.864307	1.3056
712	chr5	67910000	67920000	-0.850663	1.38014
713	chr5	68090000	68100000	-0.971101	1.5187
716	chr5	69530000	69540000	-0.929363	1.67396
728	chr5	71840000	71850000	-3.75562	5.84076
729	chr5	72060000	72070000	-0.956547	1.78438
731	chr5	72370000	72380000	-1.86197	2.79509
732	chr5	72420000	72430000	-3.41304	4.65987
734	chr6	180000	190000	-2.62384	3.6333
736	chr6	680000	690000	-2.15724	2.84488
740	chr6	1150000	1160000	-5.06278	6.53636
747	chr6	2120000	2130000	-0.846662	1.29118
753	chr6	3860000	3870000	-1.55917	2.21855
754	chr6	4030000	4040000	-0.939463	1.37117
757	chr6	4670000	4680000	-1.10989	1.73547
759	chr6	5650000	5660000	-0.908945	1.36868
760	chr6	5810000	5820000	-1.59433	2.40031
761	chr6	6250000	6260000	-1.36335	2.05997
763	chr6	6660000	6670000	-1.06716	1.42961
770	chr6	10360000	10370000	-0.745485	1.26366
771	chr6	10910000	10920000	-0.811864	1.41693
772	chr6	10980000	10990000	-1.546	2.15648
773	chr6	11810000	11820000	-0.91962	1.45241
776	chr6	14580000	14590000	-2.1052	3.16628
778	chr6	15130000	15140000	-0.788464	1.33641
779	chr6	15240000	15250000	-1.10434	1.80725
793	chr6	21220000	21230000	-0.497024	1.44715
802	chr6	23800000	23810000	-0.99526	1.72871
803	chr6	24030000	24040000	-1.34666	2.35537
804	chr6	24390000	24400000	-1.33521	2.22555
810	chr6	27930000	27940000	-0.881526	1.52462
813	chr6	28960000	28970000	-1.04796	1.83729
816	chr6	29800000	29810000	-0.959096	1.7652
825	chr6	33230000	33240000	-0.845274	1.29023
826	chr6	33650000	33660000	-0.750774	1.44204
831	chr6	35310000	35320000	-1.40652	1.81056
843	chr6	39520000	39530000	-1.00537	1.64481
846	chr6	41190000	41200000	-0.800149	1.32278
850	chr6	42460000	42470000	-1.20364	1.97603
851	chr6	43450000	43460000	-1.19857	1.53236
854	chr6	44780000	44790000	-1.39998	2.03234
863	chr6	47840000	47850000	-0.894418	1.52348
873	chr6	52960000	52970000	-1.34891	2.16579
876	chr6	54220000	54230000	-1.13596	1.69846
882	chr6	56350000	56360000	-0.806704	1.56651
886	chr6	57630000	57640000	-1.11776	1.94912
903	chr7	500000	510000	-1.8493	2.31901
906	chr7	800000	810000	-1.6981	2.15708
907	chr7	890000	900000	-3.30122	5.05791
948	chr7	14380000	14390000	-1.11833	1.55602
951	chr7	15680000	15690000	-1.03698	1.40931
952	chr7	15720000	15730000	-1.04912	1.7553
955	chr7	16500000	16510000	-1.3016	2.21306
958	chr7	17900000	17910000	-0.961682	1.66635
959	chr7	18460000	18470000	-0.736171	1.41421
960	chr7	19140000	19150000	-0.889829	1.44221
962	chr7	20960000	20970000	-1.34467	2.25943
966	chr7	23540000	23550000	-0.792801	1.42323
969	chr7	24880000	24890000	-1.21822	1.82379
972	chr7	25710000	25720000	-1.77172	2.77509
978	chr7	29080000	29090000	-0.976754	1.79179
981	chr7	30620000	30630000	-0.974515	1.35894
983	chr7	33020000	33030000	-0.93504	1.54524
992	chr7	38580000	38590000	-1.095	1.64992
993	chr7	38860000	38870000	-1.52484	2.1025
994	chr7	39370000	39380000	-3.00969	4.17113
995	chr7	40200000	40210000	-1.11764	1.86587
997	chr7	42390000	42400000	-1.9595	2.98469
999	chr7	43590000	43600000	-0.956458	1.5735
1002	chr7	44700000	44710000	-1.06375	1.4667
1005	chr7	46480000	46490000	-0.916087	1.45741
1009	chr7	48300000	48310000	-0.97996	1.65526
1010	chr7	48660000	48670000	-0.840392	1.40854
1013	chr7	50630000	50640000	-1.411	2.2294
1014	chr7	51050000	51060000	-1.06433	1.63857
1015	chr7	51460000	51470000	-1.00584	1.74999
1016	chr7	51640000	51650000	-0.810897	1.3925
1017	chr7	52490000	52500000	-1.15937	1.95447
1021	chr7	53530000	53540000	-1.10962	1.48205
1026	chr7	54650000	54660000	-1.09322	1.57717
1038	chr7	59670000	59680000	-0.706258	1.6544
1039	chr7	60350000	60360000	-1.08626	2.02103
1052	chr7	65110000	65120000	-1.1228	1.84253
1053	chr7	65650000	65660000	-1.105	1.76529
1061	chr7	67470000	67480000	-0.991151	1.63293
1067	chr7	69480000	69490000	-1.07947	1.64165
1072	chr7	71160000	71170000	-0.841683	1.41961
1073	chr7	71340000	71350000	-3.49308	4.36387
1076	chr7	71950000	71960000	-1.58874	2.33193
1078	chr7	72210000	72220000	-1.0837	1.85305
1083	chr7	73260000	73270000	-1.87424	2.70862
1087	chr7	73850000	73860000	-0.781416	1.67457
1088	chr7	73990000	74000000	-1.01358	1.89879
1089	chr7	74080000	74090000	-2.27424	2.69327
1090	chr7	74110000	74120000	-1.26069	1.38358
1091	chr7	74160000	74170000	-2.29631	2.93326
1095	chr8	260000	270000	-0.880854	1.64122
1112	chr8	3220000	3230000	-1.10796	1.81058
1116	chr8	4040000	4050000	-2.59907	3.28245
1119	chr8	4730000	4740000	-1.03442	1.67931
1120	chr8	5020000	5030000	-1.23141	1.88809
1126	chr8	6240000	6250000	-0.929262	1.422
1129	chr8	6830000	6840000	-0.751183	1.39731
1132	chr8	7440000	7450000	-1.08701	1.41823
1135	chr8	8870000	8880000	-1.17509	1.9791
1139	chr8	11230000	11240000	-0.937256	1.41701
1145	chr8	14400000	14410000	-1.14634	1.90153
1149	chr8	16550000	16560000	-1.69315	2.581
1157	chr8	19390000	19400000	-0.990555	1.67673
1158	chr8	19670000	19680000	-1.23264	1.63473
1159	chr8	19800000	19810000	-1.25131	1.96253
1160	chr8	20190000	20200000	-0.965853	1.57966
1161	chr8	20480000	20490000	-0.887925	1.6284
1164	chr8	21620000	21630000	-0.999683	2.04114
1166	chr8	21970000	21980000	-0.898786	1.53695
1168	chr8	22840000	22850000	-0.884861	1.5448
1172	chr8	25040000	25050000	-0.878265	1.39541
1173	chr8	25240000	25250000	-1.13008	1.81701
1174	chr8	26690000	26700000	-0.826774	1.48405
1175	chr8	27860000	27870000	-0.786161	1.47032
1178	chr8	28720000	28730000	-1.18042	1.75927
1179	chr8	29130000	29140000	-1.23614	2.01522
1188	chr8	33380000	33390000	-1.21547	1.56974
1189	chr8	33610000	33620000	-1.00859	1.4574
1197	chr8	36610000	36620000	-0.804422	1.44096
1198	chr8	36970000	36980000	-1.06039	1.76913
1200	chr8	37390000	37400000	-0.911379	1.39398
1204	chr8	38440000	38450000	-0.793205	1.62886
1208	chr8	40290000	40300000	-1.09792	1.58563
1214	chr8	42620000	42630000	-1.21812	1.90012
1220	chr8	46890000	46900000	-0.919638	1.63545
1223	chr8	47940000	47950000	-1.24077	2.27071
1227	chr8	50150000	50160000	-0.955956	1.61851
1232	chr8	51700000	51710000	-1.513	2.06199
1234	chr8	52280000	52290000	-1.07133	1.45384
1237	chr8	52640000	52650000	-1.15939	1.47646
1243	chr8	54040000	54050000	-3.79552	6.10888
1244	chr8	54110000	54120000	-3.75004	4.81908
1254	chr9	3470000	3480000	-0.899105	1.70089
1257	chr9	4370000	4380000	-1.42239	2.30758
1264	chr9	6370000	6380000	-0.973147	1.68951
1265	chr9	6870000	6880000	-0.914798	1.55666
1266	chr9	7090000	7100000	-0.930269	1.39001
1269	chr9	7770000	7780000	-1.81821	2.53513
1270	chr9	8020000	8030000	-1.41936	1.88475
1272	chr9	8450000	8460000	-0.80363	1.32433
1275	chr9	9230000	9240000	-0.896183	1.31026
1279	chr9	11260000	11270000	-0.841454	1.33457
1306	chr9	23000000	23010000	-1.1232	1.79962
1308	chr9	23310000	23320000	-0.723962	1.38245
1311	chr9	24120000	24130000	-0.965249	2.08228
1313	chr9	25320000	25330000	-1.31561	1.74958
1314	chr9	25980000	25990000	-1.53112	1.77101
1319	chr9	28280000	28290000	-1.01784	1.48071
1320	chr9	28690000	28700000	-1.21394	1.9302
1326	chr9	32340000	32350000	-1.25091	2.21089
1327	chr9	32680000	32690000	-1.07753	1.59824
1333	chr9	35520000	35530000	-0.988241	1.3492
1334	chr9	35930000	35940000	-1.46167	2.3272
1338	chr9	36890000	36900000	-0.775209	1.3268
1344	chr9	39290000	39300000	-0.871445	1.44596
1347	chr9	41740000	41750000	-0.911685	1.57897
1348	chr9	42030000	42040000	-0.816984	1.42902
1349	chr9	42250000	42260000	-1.03266	1.79127
1350	chr9	42630000	42640000	-0.851488	1.32294
1351	chr9	43110000	43120000	-0.962874	1.52738
1352	chr9	43880000	43890000	-1.01271	1.66425
1357	chr9	45490000	45500000	-0.977805	1.55852
1359	chr9	46140000	46150000	-0.946482	1.33415
1361	chr9	46470000	46480000	-0.859147	1.31716
1362	chr9	46660000	46670000	-0.865315	1.66053
1373	chr9	48940000	48950000	-1.19812	1.9345
1376	chr9	49950000	49960000	-1.4833	2.30414
1377	chr9	50330000	50340000	-0.926819	1.42165
1405	chr10	430000	440000	-0.866723	1.44236
1408	chr10	1070000	1080000	-1.59189	1.78343
1410	chr10	1190000	1200000	-1.67194	1.83679
1414	chr10	1820000	1830000	-0.865485	1.50155
1417	chr10	2780000	2790000	-1.25209	1.97236
1418	chr10	3130000	3140000	-1.34838	2.09893
1422	chr10	4240000	4250000	-0.950334	1.38
1424	chr10	4580000	4590000	-3.99986	5.39881
1426	chr10	4960000	4970000	-0.933309	1.45667
1428	chr10	5410000	5420000	-1.18156	2.12343
1430	chr10	6370000	6380000	-0.777309	1.7182
1431	chr10	6900000	6910000	-1.00399	1.72039
1451	chr10	15080000	15090000	-0.863238	1.35549
1455	chr10	17460000	17470000	-1.09459	1.70111
1457	chr10	17670000	17680000	-0.875069	1.56167
1458	chr10	17950000	17960000	-1.22301	1.94352
1460	chr10	19610000	19620000	-0.959938	1.59438
1461	chr10	20240000	20250000	-1.54623	2.2238
1462	chr10	20640000	20650000	-1.21039	1.39143
1467	chr10	21850000	21860000	-0.880513	1.50046
1468	chr10	22140000	22150000	-1.20493	1.96019
1470	chr10	22500000	22510000	-0.934404	1.64453
1473	chr10	23760000	23770000	-1.23392	1.98411
1475	chr10	24400000	24410000	-0.864879	1.33253
1477	chr10	27010000	27020000	-0.811103	1.34157
1484	chr10	30260000	30270000	-1.89706	2.68573
1488	chr10	31520000	31530000	-1.26407	1.82698
1490	chr10	32610000	32620000	-0.983803	1.76381
1491	chr10	33620000	33630000	-1.30269	2.13138
1493	chr10	35650000	35660000	-0.74131	1.44127
1499	chr10	36810000	36820000	-0.662168	1.37991
1500	chr10	38240000	38250000	-0.883204	1.62422
1505	chr10	39890000	39900000	-1.40211	2.34818
1507	chr10	40240000	40250000	-0.578022	1.40735
1513	chr10	41830000	41840000	-0.826561	1.45711
1517	chr10	43530000	43540000	-1.51221	2.56888
1524	chr10	44290000	44300000	-2.11515	2.37318
1528	chr10	44940000	44950000	-0.894813	1.76876
1539	chr11	1930000	1940000	-0.614546	1.51504
1541	chr11	2530000	2540000	-0.929872	1.73666
1546	chr11	4400000	4410000	-0.759951	1.44603
1551	chr11	5770000	5780000	-1.95754	2.59428
1553	chr11	6010000	6020000	-1.20256	1.81811
1556	chr11	7150000	7160000	-1.38283	2.21822
1559	chr11	8350000	8360000	-0.844991	1.45552
1570	chr11	13200000	13210000	-1.05031	2.09569
1572	chr11	14100000	14110000	-0.670186	1.65039
1576	chr11	16060000	16070000	-0.712491	1.56877
1580	chr11	17550000	17560000	-2.82758	3.32743
1583	chr11	18690000	18700000	-0.649351	1.4741
1585	chr11	19370000	19380000	-0.947135	1.52722
1586	chr11	19730000	19740000	-1.07824	2.01195
1587	chr11	19940000	19950000	-0.705801	1.42723
1592	chr11	21610000	21620000	-1.2257	1.64992
1598	chr11	23700000	23710000	-1.43449	1.79821
1599	chr11	23970000	23980000	-1.64608	2.28934
1605	chr11	26600000	26610000	-1.44552	2.25758
1607	chr11	27910000	27920000	-1.03446	1.61606
1608	chr11	28160000	28170000	-0.96618	1.39054
1609	chr11	28440000	28450000	-1.43295	2.18705
1619	chr11	34580000	34590000	-1.1412	1.49526
1621	chr11	36050000	36060000	-1.14161	1.69434
1623	chr11	36760000	36770000	-1.22815	1.80592
1627	chr11	38390000	38400000	-0.950249	1.83802
1629	chr11	39180000	39190000	-0.903722	1.58709
1635	chr11	40710000	40720000	-0.924742	1.59338
1638	chr11	41690000	41700000	-0.756783	1.55902
1652	chr11	44210000	44220000	-1.19219	1.8119
1653	chr11	44290000	44300000	-1.44708	1.79032
1656	chr11	44650000	44660000	-0.950091	2.3833
1657	chr12	60000	70000	-0.726356	1.36058
1667	chr12	3080000	3090000	-0.600308	1.05165
1672	chr12	5030000	5040000	-0.490282	0.994034
1679	chr12	8880000	8890000	-0.481023	0.801439
1683	chr12	13080000	13090000	-0.615651	1.11024
1693	chr12	20230000	20240000	-0.726817	1.06138
1695	chr12	22350000	22360000	-0.594789	0.9016
1698	chr12	23420000	23430000	-0.804861	1.63
1699	chr12	24790000	24800000	-0.444231	0.898427
1700	chr12	25390000	25400000	-0.32156	0.793296
1703	chr12	26020000	26030000	-0.567734	1.06266
1704	chr12	26420000	26430000	-0.35999	0.794489
1705	chr12	27010000	27020000	-0.45469	0.949295
1706	chr12	27230000	27240000	-0.407384	1.126
1708	chr12	27510000	27520000	-0.651835	1.363
1709	chr12	27590000	27600000	-0.496615	0.844475
1712	chr12	29750000	29760000	-0.511767	0.83005
1716	chr12	31790000	31800000	-0.582367	0.830245
1720	chr12	34370000	34380000	-0.803563	1.39398
1721	chr12	34460000	34470000	-0.51757	0.763373
1723	chr12	35580000	35590000	-0.524109	1.01002
1725	chr12	36520000	36530000	-0.777315	1.29649
1731	chr12	39150000	39160000	-0.44421	0.749587
1735	chr12	41760000	41770000	-0.86789	1.92972
1750	chr12	48220000	48230000	-0.595942	0.908152
1751	chr12	48370000	48380000	-0.457168	0.862717
1752	chr12	48510000	48520000	-0.401864	0.779359
1756	chr12	49030000	49040000	-1.66208	2.94461
1759	chr13	1230000	1240000	-0.488785	0.968482
1760	chr13	2300000	2310000	-0.582239	0.978503
1761	chr13	3020000	3030000	-0.803551	1.37123
1771	chr13	8160000	8170000	-0.524014	0.952373
1774	chr13	10610000	10620000	-0.61759	0.926246
1783	chr13	14900000	14910000	-0.546261	1.16786
1790	chr13	18350000	18360000	-0.395726	0.801116
1791	chr13	18500000	18510000	-0.611452	1.04256
1799	chr13	23220000	23230000	-0.542216	0.953288
1804	chr13	25170000	25180000	-0.682161	1.28379
1805	chr13	25840000	25850000	-0.654952	1.05719
1806	chr13	27040000	27050000	-0.622576	0.998853
1809	chr13	28450000	28460000	-0.719619	1.213
1811	chr13	28910000	28920000	-0.705031	1.19443
1814	chr13	30870000	30880000	-0.394276	0.963571
1815	chr13	31060000	31070000	-0.457247	0.860617
1819	chr13	33590000	33600000	-0.543374	0.822887
1821	chr13	34680000	34690000	-0.49867	0.877322
1823	chr13	35980000	35990000	-0.532134	0.883998
1825	chr13	37470000	37480000	-0.660778	1.07438
1832	chr13	42300000	42310000	-0.584502	0.993391
1841	chr13	46170000	46180000	-0.603757	0.84054
1843	chr13	46420000	46430000	-0.565484	0.832246
1844	chr13	46710000	46720000	-1.0729	1.58172
1851	chr13	50060000	50070000	-0.400088	0.790653
1853	chr13	50570000	50580000	-1.46057	1.92204
1855	chr13	50850000	50860000	-0.224836	0.829012
1856	chr13	51050000	51060000	-1.26346	1.90071
1863	chr13	52060000	52070000	-1.06556	1.06997
1864	chr13	52120000	52130000	-2.18952	3.29463
1868	chr14	250000	260000	-0.964349	1.45301
1870	chr14	1090000	1100000	-0.938754	1.59392
1872	chr14	1520000	1530000	-1.42577	1.88204
1873	chr14	1640000	1650000	-1.38595	1.74492
1874	chr14	1690000	1700000	-3.52207	5.23937
1875	chr14	1730000	1740000	-0.910442	1.48625
1885	chr14	4580000	4590000	-1.4956	2.2322
1886	chr14	4810000	4820000	-1.1832	1.79409
1887	chr14	4920000	4930000	-1.07019	1.75163
1889	chr14	5400000	5410000	-1.41306	2.1196
1891	chr14	5860000	5870000	-0.929274	1.63696
1893	chr14	7040000	7050000	-0.793339	1.47481
1894	chr14	7130000	7140000	-1.22938	1.95697
1895	chr14	7300000	7310000	-0.950958	1.46139
1899	chr14	8680000	8690000	-0.820199	1.3452
1911	chr14	14970000	14980000	-0.982299	1.34497
1913	chr14	16480000	16490000	-1.00867	1.70321
1915	chr14	17290000	17300000	-0.8137	1.42254
1919	chr14	21240000	21250000	-1.04123	1.89155
1921	chr14	22060000	22070000	-0.792551	1.42153
1922	chr14	22440000	22450000	-1.47878	2.55309
1931	chr14	25430000	25440000	-0.924378	1.64196
1938	chr14	27790000	27800000	-1.53751	2.21312
1945	chr14	31080000	31090000	-1.00138	1.58276
1947	chr14	32260000	32270000	-0.924189	1.44436
1952	chr14	34500000	34510000	-0.778666	1.42694
1955	chr14	36350000	36360000	-0.928557	1.4885
1960	chr14	37540000	37550000	-1.2411	2.06275
1965	chr14	40850000	40860000	-0.893276	1.49991
1967	chr14	41480000	41490000	-1.2436	2.11318
1969	chr14	42660000	42670000	-0.995104	1.42601
1973	chr14	43560000	43570000	-1.10497	1.66103
1978	chr14	46110000	46120000	-0.844383	1.41461
1979	chr14	46430000	46440000	-0.746436	1.39641
1980	chr14	46680000	46690000	-1.6483	2.34252
1986	chr14	48030000	48040000	-0.905841	1.42889
2005	chr14	52320000	52330000	-1.60043	3.1258
2006	chr14	52350000	52360000	-0.303989	1.3793
2007	chr14	52580000	52590000	-1.54212	2.77129
2008	chr15	400000	410000	-1.17939	2.74976
2010	chr15	1400000	1410000	-0.759815	1.70629
2011	chr15	1760000	1770000	-0.709208	1.48337
2016	chr15	2750000	2760000	-1.07034	1.73444
2019	chr15	3450000	3460000	-0.740659	1.48115
2023	chr15	4580000	4590000	-1.24626	2.08704
2032	chr15	7050000	7060000	-0.896113	1.52965
2039	chr15	8850000	8860000	-1.21214	1.92388
2046	chr15	12250000	12260000	-1.06086	1.56142
2047	chr15	12430000	12440000	-1.15529	2.69979
2053	chr15	14640000	14650000	-0.487145	1.59515
2057	chr15	15510000	15520000	-1.62933	2.71217
2062	chr15	18360000	18370000	-0.777603	1.42144
2066	chr15	20650000	20660000	-0.862078	1.47727
2068	chr15	21900000	21910000	-1.61545	2.40542
2069	chr15	22430000	22440000	-1.35084	2.06497
2071	chr15	24790000	24800000	-0.845384	1.49889
2073	chr15	26570000	26580000	-1.08399	1.74627
2074	chr15	26930000	26940000	-1.22533	1.82945
2079	chr15	28680000	28690000	-1.68801	2.85119
2085	chr15	31350000	31360000	-0.855121	1.4385
2088	chr15	32290000	32300000	-0.928276	1.48098
2089	chr15	32330000	32340000	-0.998143	1.56798
2095	chr15	34940000	34950000	-0.921263	1.67587
2100	chr15	35660000	35670000	-1.86057	2.2819
2107	chr15	41670000	41680000	-0.881131	1.64337
2113	chr15	43810000	43820000	-0.767289	1.53155
2122	chr15	46820000	46830000	-1.17507	1.57908
2123	chr15	46840000	46850000	-2.1839	3.08846
2128	chr15	47230000	47240000	-0.801421	1.67617
2134	chr15	47580000	47590000	-1.46807	2.10917
2137	chr15	47890000	47900000	-1.88155	2.7296
2138	chr15	47960000	47970000	-3.89411	5.19702
2144	chr16	1350000	1360000	-1.73911	2.63044
2154	chr16	4770000	4780000	-1.05227	1.52685
2157	chr16	6390000	6400000	-0.821039	1.30265
2161	chr16	7820000	7830000	-0.943836	1.61471
2162	chr16	8130000	8140000	-1.35205	2.05242
2164	chr16	9170000	9180000	-0.849407	1.34049
2168	chr16	10830000	10840000	-1.09638	1.38897
2171	chr16	12500000	12510000	-1.05082	1.64335
2172	chr16	12660000	12670000	-0.860371	1.31212
2178	chr16	15100000	15110000	-1.22535	1.81698
2192	chr16	22600000	22610000	-0.782555	1.43655
2193	chr16	22750000	22760000	-1.41621	1.95187
2198	chr16	24830000	24840000	-0.82178	1.30437
2199	chr16	25060000	25070000	-0.930499	1.44965
2204	chr16	29200000	29210000	-1.25726	2.08374
2214	chr16	33760000	33770000	-1.25784	2.07974
2216	chr16	35550000	35560000	-0.8147	1.31523
2219	chr16	37810000	37820000	-1.43504	2.53548
2222	chr16	38940000	38950000	-0.797448	1.57679
2224	chr16	40340000	40350000	-0.951943	1.81536
2228	chr16	41130000	41140000	-1.18192	1.7207
2232	chr16	42190000	42200000	-0.751114	1.43573
2237	chr16	43310000	43320000	-1.52307	1.89801
2238	chr16	43790000	43800000	-1.02331	1.64378
2240	chr16	44900000	44910000	-0.886222	1.38905
2242	chr16	45450000	45460000	-0.995647	1.48377
2243	chr16	45510000	45520000	-0.834985	1.37668
2251	chr16	47360000	47370000	-0.795766	1.34575
2254	chr16	47780000	47790000	-1.064	1.42208
2256	chr16	48130000	48140000	-0.825456	1.31725
2260	chr16	49010000	49020000	-1.02194	1.66497
2261	chr16	49190000	49200000	-1.76067	2.61195
2262	chr16	49520000	49530000	-1.27127	1.90031
2267	chr16	51180000	51190000	-1.25796	1.93568
2268	chr16	51330000	51340000	-0.870421	1.37215
2273	chr16	52460000	52470000	-1.4931	2.36789
2285	chr16	54430000	54440000	-3.89691	4.22013
2307	chr17	3790000	3800000	-0.618573	1.36942
2311	chr17	5560000	5570000	-0.871869	1.42697
2317	chr17	7940000	7950000	-0.814316	1.34249
2319	chr17	8620000	8630000	-0.983288	1.48766
2320	chr17	8740000	8750000	-1.4416	2.14632
2321	chr17	9720000	9730000	-0.856005	1.41607
2322	chr17	10480000	10490000	-1.59516	2.62856
2329	chr17	12130000	12140000	-1.12651	1.81981
2330	chr17	12920000	12930000	-1.23549	1.87364
2335	chr17	14610000	14620000	-1.04504	1.4657
2338	chr17	16190000	16200000	-1.04127	1.49053
2341	chr17	17250000	17260000	-1.13747	1.72742
2342	chr17	18020000	18030000	-1.02411	1.5801
2346	chr17	19970000	19980000	-0.708225	1.40134
2349	chr17	21050000	21060000	-1.00824	1.40929
2352	chr17	22060000	22070000	-1.09466	1.38238
2355	chr17	23680000	23690000	-0.7863	1.4447
2358	chr17	25290000	25300000	-0.827813	1.45256
2360	chr17	26620000	26630000	-0.78412	1.33739
2361	chr17	26920000	26930000	-0.918859	1.59153
2362	chr17	28100000	28110000	-0.910564	1.58289
2365	chr17	29270000	29280000	-1.18965	1.83617
2367	chr17	29900000	29910000	-1.18167	1.52333
2368	chr17	30360000	30370000	-1.03995	1.67819
2374	chr17	33150000	33160000	-1.20972	1.87706
2380	chr17	35520000	35530000	-0.952957	1.5198
2384	chr17	37910000	37920000	-1.23029	1.69225
2387	chr17	38600000	38610000	-0.803831	1.34572
2388	chr17	38950000	38960000	-0.922994	1.689
2405	chr17	44400000	44410000	-0.961804	1.51487
2413	chr17	47040000	47050000	-2.34542	3.58898
2415	chr17	47600000	47610000	-1.22487	1.72626
2416	chr17	47850000	47860000	-1.95806	3.08016
2424	chr17	50250000	50260000	-0.628274	1.57873
2430	chr17	52040000	52050000	-0.89207	1.60359
2434	chr17	52660000	52670000	-0.859255	1.63197
2435	chr17	52810000	52820000	-1.17674	1.62153
2436	chr17	53030000	53040000	-1.76715	2.57647
2439	chr18	160000	170000	-3.91323	4.70316
2441	chr18	600000	610000	-2.09281	3.01806
2450	chr18	2270000	2280000	-1.1827	2.22612
2452	chr18	3000000	3010000	-5.14216	8.23709
2457	chr18	4310000	4320000	-2.3361	3.28357
2460	chr18	5470000	5480000	-3.8976	5.01501
2461	chr18	5490000	5500000	-1.03873	1.59311
2462	chr18	5560000	5570000	-2.58106	3.20203
2465	chr18	6030000	6040000	-1.24065	1.95551
2466	chr18	6240000	6250000	-1.81044	2.53587
2468	chr18	6470000	6480000	-0.985565	1.73794
2470	chr18	7280000	7290000	-2.21626	2.99218
2476	chr18	9710000	9720000	-1.26292	1.98176
2477	chr18	10070000	10080000	-1.04589	1.66077
2478	chr18	10710000	10720000	-1.16052	1.94817
2480	chr18	12030000	12040000	-1.29845	1.94425
2481	chr18	12110000	12120000	-1.20316	1.65287
2482	chr18	12270000	12280000	-0.905911	1.38587
2484	chr18	13070000	13080000	-3.3467	3.80638
2486	chr18	13240000	13250000	-0.954448	1.47833
2487	chr18	13360000	13370000	-1.82302	2.44739
2493	chr18	17150000	17160000	-0.831154	1.61095
2495	chr18	18060000	18070000	-0.66486	1.34631
2496	chr18	18510000	18520000	-0.682206	1.38919
2498	chr18	19410000	19420000	-0.6636	1.34438
2512	chr18	25750000	25760000	-0.944625	1.56089
2515	chr18	27250000	27260000	-1.05181	1.60441
2524	chr18	29400000	29410000	-1.17816	1.82153
2527	chr18	30360000	30370000	-0.788313	1.48531
2544	chr18	37290000	37300000	-0.762329	1.41521
2547	chr18	38180000	38190000	-1.0283	1.51937
2548	chr18	38290000	38300000	-1.46898	2.6402
2549	chr18	38760000	38770000	-1.15729	1.71314
2553	chr18	40850000	40860000	-0.966187	1.55473
2554	chr18	41350000	41360000	-1.07079	2.14986
2556	chr18	42560000	42570000	-1.17289	1.76146
2565	chr18	45880000	45890000	-0.80186	1.41897
2566	chr18	46250000	46260000	-0.96608	1.60892
2568	chr18	47450000	47460000	-0.974265	1.58797
2575	chr18	49370000	49380000	-2.35832	3.25074
2579	chr18	49930000	49940000	-1.10063	1.72822
2581	chr18	50510000	50520000	-1.37303	2.05211
2585	chr18	50870000	50880000	-3.08536	4.02523
2591	chr19	500000	510000	-1.65697	1.35575
2594	chr19	1160000	1170000	-2.03616	3.01038
2597	chr19	2310000	2320000	-1.25643	1.96617
2600	chr19	2590000	2600000	-0.970257	1.50241
2606	chr19	4240000	4250000	-0.998704	1.7082
2607	chr19	4560000	4570000	-3.5424	4.92537
2609	chr19	5770000	5780000	-0.772997	1.79857
2611	chr19	7620000	7630000	-1.57301	2.28337
2614	chr19	10170000	10180000	-0.902016	1.32729
2617	chr19	11140000	11150000	-1.24997	2.03869
2622	chr19	14030000	14040000	-1.06931	1.67579
2626	chr19	15800000	15810000	-0.818856	1.55972
2643	chr19	22170000	22180000	-0.985991	1.6731
2644	chr19	22520000	22530000	-0.963673	1.6234
2652	chr19	27280000	27290000	-0.688848	1.3265
2657	chr19	28280000	28290000	-1.00013	1.65653
2665	chr19	31340000	31350000	-1.10534	1.59017
2668	chr19	33270000	33280000	-0.734574	1.34342
2674	chr19	36670000	36680000	-1.70383	2.66273
2676	chr19	37330000	37340000	-0.969512	1.38792
2677	chr19	37840000	37850000	-1.4199	2.05246
2683	chr19	40840000	40850000	-0.755681	1.35715
2695	chr19	43430000	43440000	-0.77559	1.34901
2698	chr19	43770000	43780000	-1.21952	1.5616
2721	chr20	210000	220000	-0.797501	1.48374
2722	chr20	510000	520000	-0.82469	1.84966
2723	chr20	550000	560000	-0.612959	1.50422
2724	chr20	1110000	1120000	-1.14355	2.63925
2728	chr20	2410000	2420000	-1.02663	1.88829
2729	chr20	2660000	2670000	-0.970062	1.46771
2730	chr20	2880000	2890000	-1.36724	2.26207
2743	chr20	5750000	5760000	-0.905311	1.3999
2751	chr20	9200000	9210000	-0.887066	1.44529
2755	chr20	10640000	10650000	-1.30968	2.30451
2761	chr20	13770000	13780000	-1.60668	2.72912
2767	chr20	16160000	16170000	-1.39686	2.25154
2782	chr20	20810000	20820000	-0.838874	1.55139
2783	chr20	20890000	20900000	-1.59343	2.58086
2784	chr20	21390000	21400000	-1.46894	2.18548
2787	chr20	22430000	22440000	-0.959088	1.37129
2791	chr20	23650000	23660000	-1.00647	1.46116
2798	chr20	27190000	27200000	-1.45443	2.16056
2802	chr20	28930000	28940000	-0.909195	1.55591
2804	chr20	30030000	30040000	-1.55508	2.34673
2809	chr20	32490000	32500000	-1.02205	1.7765
2812	chr20	33750000	33760000	-0.972971	1.48035
2816	chr20	36620000	36630000	-1.31687	2.3378
2821	chr20	38310000	38320000	-0.987196	1.42779
2831	chr20	42380000	42390000	-0.752993	1.41832
2843	chr20	46590000	46600000	-0.907502	1.68988
2845	chr20	47480000	47490000	-1.05682	1.72774
2846	chr20	47540000	47550000	-0.85828	1.35807
2847	chr20	47890000	47900000	-1.26232	1.73171
2852	chr20	48950000	48960000	-0.917495	1.65956
2854	chr20	49890000	49900000	-0.802659	1.47367
2861	chr20	52880000	52890000	-1.59159	2.28892
2874	chr21	80000	90000	-3.04403	3.19652
2875	chr21	130000	140000	-3.4469	4.6245
2876	chr21	240000	250000	-0.903114	1.55914
2878	chr21	330000	340000	-4.22329	5.17239
2897	chr21	3160000	3170000	-1.41416	2.08101
2901	chr21	3700000	3710000	-0.945094	1.63919
2907	chr21	5190000	5200000	-0.48897	1.59667
2910	chr21	5770000	5780000	-1.28642	1.91207
2911	chr21	5960000	5970000	-1.80263	3.05206
2913	chr21	6380000	6390000	-1.01917	1.59591
2917	chr21	7290000	7300000	-1.0085	1.41779
2919	chr21	7600000	7610000	-1.09094	1.85633
2922	chr21	8390000	8400000	-1.00658	1.47061
2925	chr21	9970000	9980000	-0.90569	1.46722
2927	chr21	11110000	11120000	-0.867957	1.61217
2935	chr21	15750000	15760000	-0.974114	1.80934
2937	chr21	16960000	16970000	-0.988488	1.6385
2940	chr21	18300000	18310000	-1.00857	1.80082
2942	chr21	19060000	19070000	-1.21074	1.93055
2946	chr21	21020000	21030000	-0.844053	1.40924
2947	chr21	21630000	21640000	-1.46772	2.24102
2948	chr21	21820000	21830000	-1.08117	1.54811
2949	chr21	22100000	22110000	-0.925951	1.5285
2953	chr21	25050000	25060000	-1.21621	1.79457
2957	chr21	27180000	27190000	-1.22162	2.34403
2962	chr21	30930000	30940000	-0.837557	1.48018
2965	chr21	32030000	32040000	-1.50449	2.74006
2970	chr21	34030000	34040000	-0.992253	1.68511
2980	chr21	37340000	37350000	-1.0845	1.69408
2989	chr21	41460000	41470000	-1.50652	2.06269
2990	chr21	42210000	42220000	-1.67095	2.28173
2992	chr21	43010000	43020000	-0.999894	1.61086
2996	chr21	44110000	44120000	-2.80772	3.67797
2998	chr21	44540000	44550000	-0.800252	1.3765
3000	chr21	45040000	45050000	-5.55978	7.60224
3002	chr21	45570000	45580000	-1.18949	1.8535
3010	chr22	1240000	1250000	-0.721103	1.77934
3016	chr22	3150000	3160000	-0.897096	1.52674
3021	chr22	5040000	5050000	-0.700775	1.49391
3028	chr22	7150000	7160000	-1.06237	2.62634
3052	chr22	18310000	18320000	-1.49093	2.18928
3053	chr22	18540000	18550000	-1.28028	1.76206
3054	chr22	18950000	18960000	-1.05132	1.66673
3056	chr22	19670000	19680000	-0.74078	1.44566
3059	chr22	21600000	21610000	-1.25878	2.17051
3060	chr22	22440000	22450000	-0.950075	1.58819
3061	chr22	22820000	22830000	-1.84728	2.69394
3062	chr22	23520000	23530000	-0.964783	1.6789
3065	chr22	24470000	24480000	-2.69301	3.6253
3087	chr22	35150000	35160000	-1.08916	1.64115
3090	chr22	35890000	35900000	-3.26197	4.05141
3093	chr22	36570000	36580000	-3.39266	4.78114
3098	chr22	38800000	38810000	-1.04529	1.95609
3099	chr22	39050000	39060000	-0.993106	1.42913
3100	chr23	30000	40000	-0.897977	1.36756
3109	chr23	1550000	1560000	-0.811369	1.39628
3115	chr23	3130000	3140000	-1.10052	1.77077
3116	chr23	3410000	3420000	-0.707412	1.42963
3119	chr23	4340000	4350000	-0.684641	1.2978
3126	chr23	5810000	5820000	-1.38246	2.15637
3127	chr23	6070000	6080000	-0.882573	1.36745
3128	chr23	6680000	6690000	-0.799627	1.31255
3139	chr23	9490000	9500000	-0.988907	1.55668
3153	chr23	15390000	15400000	-0.939358	1.61151
3157	chr23	17500000	17510000	-0.932771	1.85017
3158	chr23	17780000	17790000	-0.853418	1.39027
3164	chr23	21530000	21540000	-0.866564	1.52811
3170	chr23	24690000	24700000	-1.17019	1.97053
3177	chr23	27600000	27610000	-0.881478	1.66271
3178	chr23	28010000	28020000	-0.761436	1.40602
3179	chr23	28470000	28480000	-0.843519	1.50777
3180	chr23	28690000	28700000	-0.80794	1.35549
3181	chr23	28800000	28810000	-0.975542	1.84966
3182	chr23	30030000	30040000	-0.843264	1.53045
3193	chr23	35830000	35840000	-0.40893	1.32971
3196	chr23	36930000	36940000	-0.898148	1.74463
3197	chr23	37440000	37450000	-0.884547	1.34759
3198	chr23	37720000	37730000	-0.952997	1.77322
3199	chr23	37810000	37820000	-0.866184	1.45038
3203	chr23	38940000	38950000	-1.23368	1.50611
3205	chr23	39460000	39470000	-1.04984	1.44878
3206	chr23	39690000	39700000	-1.17933	1.80576
3211	chr23	41020000	41030000	-0.910256	1.34864
3215	chr23	42180000	42190000	-1.24357	2.1836
3216	chr23	42230000	42240000	-0.920969	1.46113
3221	chr23	44330000	44340000	-1.17775	1.46831
3222	chr23	44500000	44510000	-1.80826	2.48556
3225	chr23	45510000	45520000	-2.31205	3.26504
3229	chr23	46040000	46050000	-2.23793	3.29099
3230	chr24	50000	60000	-1.38047	2.2083
3232	chr24	430000	440000	-2.33747	2.45002
3236	chr24	840000	850000	-0.645778	1.4259
3240	chr24	3330000	3340000	-0.921126	1.51163
3241	chr24	4000000	4010000	-0.919259	1.39248
3242	chr24	4360000	4370000	-1.27833	1.97393
3243	chr24	4740000	4750000	-0.811438	1.33881
3245	chr24	5710000	5720000	-1.10873	1.71732
3252	chr24	8570000	8580000	-4.75946	6.41463
3253	chr24	8770000	8780000	-1.02179	1.49247
3255	chr24	9290000	9300000	-1.43891	1.91358
3267	chr24	14230000	14240000	-0.712625	1.49297
3270	chr24	15170000	15180000	-0.85355	1.60705
3279	chr24	17120000	17130000	-1.33819	1.98634
3285	chr24	19590000	19600000	-1.48443	1.98263
3294	chr24	24710000	24720000	-0.912004	1.49714
3301	chr24	26890000	26900000	-1.24747	1.79106
3303	chr24	27500000	27510000	-1.51632	2.10921
3304	chr24	28240000	28250000	-1.21742	1.60646
3305	chr24	28440000	28450000	-1.8338	3.20015
3312	chr24	31210000	31220000	-1.05283	1.62495
3318	chr24	33210000	33220000	-0.969124	1.75644
3325	chr24	35560000	35570000	-1.00307	1.84218
3327	chr24	35890000	35900000	-0.645744	1.42664
3329	chr24	36040000	36050000	-1.15105	2.09411
3333	chr24	37220000	37230000	-1.05048	1.74125
3335	chr24	37520000	37530000	-0.555855	1.38886
3337	chr24	38800000	38810000	-0.769622	1.42769
3340	chr24	39770000	39780000	-0.782843	1.53517
3341	chr24	40350000	40360000	-0.735122	1.38202
3347	chr24	41550000	41560000	-1.72608	2.59629
3362	chr25	2110000	2120000	-0.848589	1.65376
3363	chr25	2190000	2200000	-1.16215	1.61364
3373	chr25	4390000	4400000	-1.34073	1.76648
3381	chr25	6680000	6690000	-1.07586	1.67421
3382	chr25	7000000	7010000	-2.94495	3.84552
3386	chr25	8130000	8140000	-1.31682	1.92035
3392	chr25	12350000	12360000	-1.13119	1.64921
3393	chr25	12730000	12740000	-0.920617	1.48731
3402	chr25	19980000	19990000	-0.924062	1.52319
3403	chr25	20390000	20400000	-1.1172	1.54024
3405	chr25	21280000	21290000	-1.14963	1.61085
3421	chr25	27790000	27800000	-1.07244	1.64287
3427	chr25	29550000	29560000	-0.900368	1.70135
3433	chr25	31550000	31560000	-1.16001	1.70246
3442	chr25	34420000	34430000	-1.95649	2.72732
3445	chr25	35060000	35070000	-0.998728	1.89241
3446	chr25	35550000	35560000	-0.953996	1.60857
3447	chr25	35910000	35920000	-0.973784	1.50925
3448	chr25	36080000	36090000	-1.54041	1.64946
3454	chr25	37060000	37070000	-0.905841	1.62192
