## Supplemental Dataset 6 for "Extrusion fountains are hallmarks of chromosome organization emerging upon zygotic genome activation"

### Sheet: Sheet 1
Table 1
Experiment type	Source	Database : ID(s)	Processing strategy	Purpose
Hi-C in the wild-type and mutants. For the wild-type: two replicates at 200M reads for sperm, 2.75 hpf, 5.3 hpf, 11 hpf, and 25 hpf time points, two replicates at 600M reads at 5.3 hpf. For the mutants: two replicates at 600M reads for MZtriple, MZps, MZpn, MZsn at 5.3 hpf; two replicates at 200 M reads for MZsox19b, MZspg, MZnanog at 5.3 hpf).	This study	GEO : GSE195609	See “HI-C data processing” in Materials and Methods section	The main data sets in this study
ATAC-Seq for wild-type and mutant zebrafish embryos	Riesle et al., 2023, Gao et al., 2022	GEO : MZpn, MZsn, MZnanog, MZtriple in GSE215956; Wild-type, MZsox19b, MZspg, MZps GSE188364	Bam files for dome (4.3 hpf) stage ATAC-seq replicates were intersected with fountains positions	ATAC-Seq coverage in the wld-type and mutants
Annotation of the zygotic transcripts (genes actively transcribed at 3-6 hpf) in the wild-type or mutants	Riesle et al., 2023	GEO : GSE162415	RNA-sense https://www.bioconductor.org/packages/release/bioc/html/RNAsense.html	To find out if the fountains are associated with the sites of active transcription at 3-6 hpf
Chromatin states PADREs	Baranasic et al., 2022	-	Data shared by Damir Baranasic before publication	Enrichment of chromatin states on the fountains
Hi-C for Danio rerio	Wike et al., 2021	GEO : GSE152741	distiller-nf, full re-analysis at https://osf.io/mt4vf/	Comparative analysis of Hi-C data
Hi-C for Danio rerio	Kaaij et al., 2018	GEO : GSE105015	distiller-nf, full re-analysis at https://osf.io/mt4vf/	Comparative analysis of Hi-C data
ATAC-Seq for 4.3 hpf and 12 hpf	Danio Code	Danio Code : DCD019127D, DCD019077DT	narrowPeak files from database	CTCF binding inference
CTCF motif for vertebrates	JASPAR	JASPAR : MA0139.1	Positional Weight Matrices	CTCF binding inference, motif calling validation
ChIP-Seq for Rad21 at 4 hpf	Wike et al., 2021	SRA : Rep1 SRR13747936, Rep2 SRR13747937, Input SRR13747938	Re-analysed with chipseq-nf	Enrichment of Rad21; whole-genome analysis of snippets
ChIP-Seq for CTCF at 10 hpf	Meier et al., 2018	SRA : Rep1 SRR3932168, Rep2 SRR3932169, Input Rep1 SRR3932164, Input Rep2 SRR3932165	Re-analysed with chipseq-nf	CTCF binding inference, motif calling validation
ChIP-Seq for Nanog at 4.3 hpf	Xu et al., 2012	SRA : SRR392589, Input SRR392592	Re-analysed with chipseq-nf	Enrichment of Nanog
ChIP-Seq for Pou5f3 (previously called Pou5f1) and Sox2 in late blastula (5.3 hpf)	Leichsenring et al., 2013	SRA : Pou5f1 SRR530643, Sox2 SRR530641, Input ​​SRR530644	Re-analysed with chipseq-nf	Enrichment of Pou5f3 and Sox2
ChIP-Seq for H3K27ac in the wild-type (4 hpf)	Miao et al., 2022	SRA : Rep1 SRR17654973, Rep2 SRR17654898, Input SRR17655020	Re-analysed with chipseq-nf	Enrichment of H3K27ac; whole-genome analysis of snippets
ChIP-Seq for H3K27ac in MZnps (triple mutant from Antonio Giraldez lab, 4 hpf)	Miao et al., 2022	SRA : SRR17654984, Input SRR17655031	Re-analysed with chipseq-nf	Enrichment of H3K27ac; whole-genome analysis of snippets
ChIP-Seq for H3K4me1 in the wild-type (4 hpf)	Miao et al., 2022	SRA : SRR17654969, Input SRR17655008	Re-analysed with chipseq-nf	Enrichment of H3K4me1; whole-genome analysis of snippets
ChIP-Seq for H3K4me1 in MZnps (triple mutant from Antonio Giraldez lab, 4 hpf)	Miao et al., 2022	SRA : SRR17655005, Input SRR17655003	Re-analysed with chipseq-nf	Enrichment of H3K4me1; whole-genome analysis of snippets
ChIP-Seq for H3K4me3 in the wild-type (4 hpf)	Miao et al., 2022	SRA : SRR17654968, Input SRR17655008	Re-analysed with chipseq-nf	Enrichment of H3K4me3; whole-genome analysis of snippets
ChIP-Seq for H3K4me3 in MZnps (triple mutant from Antonio Giraldez lab, 4 hpf)	Miao et al., 2022	SRA : SRR17655004, Input SRR17655003	Re-analysed with chipseq-nf	Enrichment of H3K4me3; whole-genome analysis of snippets
ChIP-Seq for p300 in the wild-type (4 hpf)	Miao et al., 2022	SRA : SRR17654983, Input SRR17654985	Re-analysed with chipseq-nf	Enrichment of p300
ChIP-Seq for p300 in MZnps (triple mutant from Antonio Giraldez lab, 4 hpf)	Miao et al., 2022	SRA : SRR17654978, Input SRR17654985	Re-analysed with chipseq-nf	Enrichment of p300
ChIP-Seq for RNA-PolII in the wild-type (4 hpf)	Miao et al., 2022	SRA : SRR17654913, Input SRR17654914	Re-analysed with chipseq-nf	Enrichment of RNA-PolII
ChIP-Seq for RNA-PolII in MZnps (triple mutant from Antonio Giraldez lab, 4 hpf)	Miao et al., 2022	SRA : SRR17654915, Input SRR17654914	Re-analysed with chipseq-nf	Enrichment of RNA-PolII
cCRE annotation for mouse embryonic stem cells	ENCODE	ENCODE : ENCFF693RIQ	-	Average fountain at dELS of mouse
Micro-C for mESC	Hsieh et al., 2022	GEO : GSE178982	distiller-nf	Average fountain at enhancer cCRE of mouse
Hi-C for G1E mouse cells	Zhang et al. 2019	GEO : GSE129997	distiller-nf	Average fountain at non-CTCF potential enhancers in mouse cell cycle
Hi-C for Xenopus tropicalis (frog)	Niu et al., 2021	BioProject : PRJNA606649	distiller-nf, full re-analysis at https://osf.io/mt4vf/	Fountain calling in other species
Hi-C for Oryzias latipes (medaka fish)	Nakamura et al., 2021	BioProject : PRJDB7492	distiller-nf, full re-analysis at https://osf.io/mt4vf/	Fountain calling in other species
Replication timing	Siefert et al., 2017	GEO: GSE85713
Adult zebrafish enhenacers	Yang et al. 2020	GEO: GSE134055
ERCEs (Early replication control elements)	Sima et al. 2019	GEO: GSE114139
